# Highly efficient multiplex genome editing in dicots using improved CRISPR/Cas systems

**DOI:** 10.1101/2022.01.10.475635

**Authors:** Bingjie Li, Yun shang, Lixianqiu Wang, Jing Lv, Fengjiao Wang, Jiangtao Chao, Jingjing Mao, Anming Ding, Xinru Wu, Mengmeng Cui, Yuhe Sun, Changbo Dai

## Abstract

CRISPR/Cas9-mediated gene editing provides a powerful tool for dissecting gene function and improving important traits in crops. However, there are still persisting challenges to obtain high homozygous/bi-allelic (ho/bi) mutations in dicot plants. Here, we develop an improved CRISPR/Cas9 system harboring a *calreticulin-like* gene promoter, which can boost targeted mutations in dicots. Additionally, the pDC45_dsg construct, combining a *35Spro-tRNA_sgRNA-EU* unit and *PCE8pro*-controlled Cas9, can achieve more than 80.0% ho/bi mutations at target sites in allotetraploid tobacco. We construct pDC45_Fast system that can simultaneously fulfill gene editing and shorten the life span of T0 generation tobacco and tomato. This study provides new tools for improving targeted gene mutagenesis in dicots, and makes manipulations of genes in *Solanum* more feasible.
