## Supplementary Table 1 for "Highly efficient multiplex genome editing in dicots using improved CRISPR/Cas systems"

### Sheet: Sheet1
Supplementary Table 1 The primers used in this study
Primer name	Primer sequence (5'-3')	Purpose
NtPDS-sg_U6-F	GATTGAGGCAAGAGATGTCCTAGG	pDC30_PDSsg and pDC40_PDSsg
NtPDS-sg_U6-R	AAACCCTAGGACATCTCTTGCCTC
NtPDS-sg2-F	TGCAGAGGCAAGAGATGTCCTAGG	pDC45_PDSsg and pDC45_Fast_PDSsg
NtWOX1-sg-F	TGCATGTTGGGGATGGCCAGTTCT	pDC45_WOX1sg
NtWOX1-sg-R	AAACAGAACTGGCCATCCCCAACA
NtCEN-sg-F	TGCAGTCCTAGTGATCCATATCTC	pDC45_CENsg
NtCEN-sg-R	AAACGAGATATGGATCACTAGGAC
NtBRC-sg-F	TGCAAGACATGTTGGGGTTCGATA	pDC45_BRCsg and pDC45_Fast_BRCsg
NtBRC-sg-R	AAACTATCGAACCCCAACATGTCT
SlMLO-sg-F	TGCAGAGAAAATGGAGGGCATGGG	pDC45_MLOsg and pDC45_Fast_MLOsg
SlMLO-sg-F	AAACCCCATGCCCTCCATTTTCTC
NtPPD-sg-F	TGCAGCCTGTGATTTATTCCATGA	pDC45_DPPsg
NtPPD-sg-R	AAACTCATGGAATAAATCACAGGC
NtPDS_dsg-multi-F	CTACGGTCTCCTGCAGAGGCAAGAGATGTCCTAGGGTTTTAGAGCTAGAAATAGC	pDC45_PDSdsg
NtPDS_dsg-multi-R	CTACGGTCTCCAAACGTTCAAGAAAGCCTGTGGAATGCACCAGCCGGGAATCG
NtWOX_dsg-multi-F	CTACGGTCTCCTGCAGGTTTCAAAATCACAAGGCTGTTTTAGAGCTAGAAATAGC	pDC45_WOX1dsg
NtWOX_dsg-multi-R	CTACGGTCTCCAAACAGAACTGGCCATCCCCAACATGCACCAGCCGGGAATCG
NtFAD_CLC-multi-F	CTACGGTCTCCTGCAGCACCAGCAGCTGCAGGGTCGTTTTAGAGCTAGAAATAGC	pDC45_FAD2-2sg+CLCsg
NtFAD_CLC-multi-R	CTACGGTCTCCAAACTCCCACCTCACTGCTTTCAGTGCACCAGCCGGGAATCG
NtCCD8_BRC-multi-F	CTACGGTCTCCTGCAGTTCGCCAAGAAAGATGGGAGTTTTAGAGCTAGAAATAGC	pDC45_CCD8sg+BRC1sg
NtCCD8_BRC-multi-R	CTACGGTCTCCAAACAGACATGTTGGGGTTCGATATGCACCAGCCGGGAATCG
NtWOX_PDS-multi-F	CTACGGTCTCCTGCATGTTGGGGATGGCCAGTTCTGTTTTAGAGCTAGAAATAGC	pDC45_WOX1sg+PDSsg
NtWOX_PDS-multi-R	CTACGGTCTCCAAACCCTAGGACATCTCTTGCCTCTGCACCAGCCGGGAATCG
SlMYC2_MLO-multi-F	CTACGGTCTCCTGCAGAGAAAATGGAGGGCATGGGGTTTTAGAGCTAGAAATAGC	pDC45_MYC2sg+MLOsg
SlMYC2_MLO-multi-R	CTACGGTCTCCAAACCCCATGCCCTCCATTTTCTCTGCACCAGCCGGGAATCG
PCE8pro-968-F	GCAATTGATGTTGGCAAAGAGAG	Amplification of 968 bp PCE8 promoter and partial CDS
PCE8-CDS-80-R	GGAGACGACAGCGACAAGCAGA
PCE8pro-CE-F	TTCTACAGTTATGACCCTGCAGGCCCGGGAATAGATTCATTGTTTACTTTTATTATGT	Amplification of 601 bp PCE8pro sequence
PCE8pro-CE-F	TCGTGGTCCTTATAGTCCATGGCCACTGTTGTGAGATCGA
Cas9-Nco-F	GAGAGACGAAACACAAACCATGGACTATAAGGACCACGA	Cas9-PA50
Cas9-PA50-R	GAGTCTCTGGATCCTTTTTTTTTTTTTTTTTTTTTTTTTTTTTTTTTTTTTTTTTTTTTTTTTTGATCCTTACTTTTTCTTTTTTGCCTGGC
35Spro-SpeI-F	AAGCTTACTAGTTACGGAGGTCAAACATGGTG	2X35S promoter
35Spro-SalI-R	GTCGACGTCCTCTCCAAATGAAATGAA
EU-F	GTCGACAAAGCAGAATGCTGAGCTAAAAG	EU terminator
EU-R	GGGTCATAACTGTAGAAATGATTCC
35S-CE-F	AAACGACGGCCAGTGCCAAGCTTACTAGTTAC	35Spro-tRNA_sgRNA-EU fragment
EU-CE-R	GAATCTATTCCCGGGCCTGCAGGGTCATAACTGTAGAAATGATTCCATTACA
NtFT-F	ATGCCAAGAGAACGTGAACCTCTG	pDC45_Fast
NtFT-R	TCAATCGGCAGACCTTCTACGTCC
Cas9-NcoI-CE-F	GATCTCACAACAGTGGCCATGGACTATAAGGACCAC
Cas9-linker-R	GAAAAATTAGTAGCTCCACTTCCCTTTTTCTTTTTTGCCTGGCCGG
Cas9-P2A-FT	CTTAAGCAAGCTGGAGATGTTGAAGAAAATCCTGGACCCATGCCAAGAGAACGTGAACC
P2A-R	TCAACATCTCCAGCTTGCTTAAGAAGAGAAAAATTAGTAGCTCCACTT
NtFT-BamHI-CE-R	TTGATAAGAGTCTCTGGATCCTCAATCGGCAGACCTTCTACGTCC
SpCas9-1043F	AGATTTTCTTCGACCAGAGCAAG	SpCas9 amplification
SpCas9-1590R	GGTCACGTATTTCACTTTGGTCA
PDS-del-F	ATATCAGGTTTGGGTGGTTTGTC	Mutations detection of pDC45_PDSsg T0 plants
PDS-del-R	AAAAGAGAGGCAAGGCAGAATAC
WOX1-del-F1	CTTTTTCACGCAGCTATGAGTGAG	Mutations detection of pDC45_WOX1sg T0 lines at targeted site in S-genome
WOX1-del-R1	GGTTGTGAAAAAGAGAATTCAGAG
WOX1-del-F2	CTTTTCACCTCAGCTATGAGTGAG	Mutations detection of pDC45_WOX1sg T0 lines at targeted site in T-genome
WOX1-del-R2	GGTTATGAAAATGAGAATGGAGAG
PDSg5-hitom-F1	ggagtgagtacggtgtgcGTTTGGGTGGTTTGTCTACAGC	Hi-TOM sequencing
PDSg5-hitom-R1	gagttggatgctggatggTCAATAGGGAAGGACACAAAAGA
WOX1sg1-hitom-F	ggagtgagtacggtgtgcAAAGTTGCATTCGTGTTTGGA
WOX1sg1-hitom-R	gagttggatgctggatggACTGCAGTTTGTTGGGGATGG
CENsg-hitom-F1	ggagtgagtacggtgtgcTCTGATCCCCTTGTGATTGGTAG
CENsg-hitom-R1	gagttggatgctggatggAAGATCTCAAATCACCTCCATGA
BRCsg-hitom-F4	ggagtgagtacggtgtgcCGAAGGATGAGACTTTCCCTTGATGC
BRCsg-hitom-R4	gagttggatgctggatggAGTTCCTGATATAACCTCACACTCAGC
SlMLOsg-hitom-F3	ggagtgagtacggtgtgcCTTTGGGCAGGCTAAAGGTT
SlMLOsg-hitom-R3	gagttggatgctggatggACCGTTGTAGAATTGGTACTCC
DPPsg-hitom-F4	ggagtgagtacggtgtgcTTTTGCACAGGAATGAGAAGGC
DPPsg-hitom-R4	gagttggatgctggatggTTGTACTCTAGTGTCTGGGCG
CLC-hitom-F1	ggagtgagtacggtgtgcCGAGCAACTTTTCTAGTTAGTAAGG
CLC-hitom-R1	gagttggatgctggatggGCATCGATACCATTGAGATATGC
FAD-hitom-F1	ggagtgagtacggtgtgcAGTTGGTGATATCAAGAAGGCCA
FAD-hitom-F1	gagttggatgctggatggTCCAGTAAATAGGCCATGCAAGG
CCD8sg-hitom-F6	ggagtgagtacggtgtgcTCCATGGCTTCTTTTGCTTCTTC
CCD8sg-hitom-R6	gagttggatgctggatggAACAACGTACCAGCCAGAGTGGTAA
SlMYC2sg-hitom-F2	ggagtgagtacggtgtgcCAGATCTCGAGGCTTCAGTGG
SlMYC2sg-hitom-R2	gagttggatgctggatggGCGCGTAGAATCTTTGGTTCA
BRC1-OT1-F2	ggagtgagtacggtgtgcTCCCTTCAAATAGCGCGTAA	Detection of BRC1off-targets
BRC1-OT1-R2	gagttggatgctggatggTGGGACTCACTCATTATGTTGT
BRC1-OT2-F3	ggagtgagtacggtgtgcGCCCGAGAGACCGAAGAATAA
BRC1-OT2-R3	gagttggatgctggatggAGAGGATTCACTATTTGCACCT
BRC1-OT3-F	ggagtgagtacggtgtgcGACCTTTCGAGAGCTCCTTG
BRC1-OT3-R	gagttggatgctggatggAAGCAGCAACAAGAGAGTGTC
BRC1-OT4-F	ggagtgagtacggtgtgcTGTGGGATGTTCTCTGAGAGC
BRC1-OT4-R	gagttggatgctggatggCGCGAAGGAGAACTGGAAAGA
MYC2-OT1-F	ggagtgagtacggtgtgcAGCAGCGATGCTTTATCCAT	Detection of SlMYC2 off-targets
MYC2-OT1-R	gagttggatgctggatggAAGAAAGAGGGGCAGAAAGC
MYC2-OT2-F	ggagtgagtacggtgtgcCGCCTGAAAATCATGTAGCC
MYC2-OT2-R	gagttggatgctggatggATCATTGCATTTCCCACCAT
MYC2-OT3-F	ggagtgagtacggtgtgcTACCTAGCCACCCCCACATA
MYC2-OT3-R	gagttggatgctggatggCCATCAATGGTTGTCGTGAG
MYC2-OT4-F	ggagtgagtacggtgtgcAGGATGGGTGAAGGAATGGC
MYC2-OT4-R	gagttggatgctggatggGCAGATATACTAGTAATTACTCC
